# Enigmatic missense mutations can cause disease via creation of *de novo* nuclear export signals

**DOI:** 10.1101/2024.04.24.590854

**Authors:** By Michael McConville, Toby Thomas, Ryan Beckner, Catherine Valadez, YuhMin Chook, Stephen Chung, Glen Liszczak

**Affiliations:** Department of Biochemistry, University of Texas Southwestern Medical Center, Dallas, TX, USA; Department of Internal Medicine, University of Texas Southwestern Medical Center, TX, USA; Department of Pharmacology, University of Texas Southwestern Medical Center, Dallas, TX, USA

## Abstract

Disease-causing missense mutations that occur within structurally and functionally unannotated protein regions can guide researchers to new mechanisms of protein regulation and dysfunction. Here, we report that the thrombocytopenia-, myelodysplastic syndromes-, and leukemia-associated P214L mutation in the transcriptional regulator ETV6 creates an XPO1-dependent nuclear export signal to cause protein mislocalization. Strategies to disrupt XPO1 activity fully restore ETV6 P214L protein nuclear localization and transcription regulation activity. Mechanistic insight inspired the design of a ‘humanized’ ETV6 mice, which we employ to demonstrate that the germline P214L mutation is sufficient to elicit severe defects in thrombopoiesis and hematopoietic stem cell maintenance. Beyond ETV6, we employed computational methods to uncover rare disease-associated missense mutations in unrelated proteins that create a nuclear export signal to disrupt protein function. Thus, missense mutations that operate through this mechanism should be predictable and may suggest rational therapeutic strategies for associated diseases.
