## Supplemental Dataset 1 for "Enigmatic missense mutations can cause disease via creation of *de novo* nuclear export signals"

### Sheet: Pathogenic
Gene	Mutation	Mutant LocNES	WT LocNES	ΔLocNES
ETV6	P214L	0.611	0	0.611
BCOR	P85L	0.494	0	0.494
POU4F3	P125L	0.621	0.153	0.468
FOXP3	P75L	0.546	0.241	0.305

### Sheet: LikelyPath+VUS
Gene	Mutation	Mutant LocNES	WT LocNES	ΔLocNES
ANG	Pro21Leu	0.821	0	0.821
FH	Arg12Leu	0.805	0	0.805
ACD	Pro256Leu	0.795	0	0.795
BRCA2	His1362Leu	0.78	0	0.78
SLX4	Ser1157Leu	0.764	0	0.764
ANKRD11	Pro1909Leu	0.748	0	0.748
PANK2	Arg44Leu	0.723	0	0.723
ZIC1	Pro144Leu	0.715	0	0.715
BRCA1	Pro1091Leu	0.691	0	0.691
ANKRD11	Pro1848Leu	0.684	0	0.684
BRCA1	Pro115Leu	0.665	0	0.665
BRCA1	Pro724Leu	0.663	0	0.663
MEF2C	Pro175Leu	0.656	0	0.656
FOXP3	Pro133Leu	0.644	0	0.644
QRICH1	Pro284Leu	0.623	0	0.623
PRX	Pro1309Leu	0.685	0.101	0.584
PALB2	Pro378Leu	0.583	0	0.583
MEFV	Ser273Leu	0.583	0	0.583
BRCA2	Ser636Leu	0.583	0	0.583
SKI	Pro502Leu	0.58	0	0.58
SIK1	Ser704Leu	0.81	0.232	0.578
FOXE3	Pro298Leu	0.577	0	0.577
SIK1	Pro391Leu	0.577	0	0.577
CIZ1	Gln478Leu	0.716	0.14	0.576
SIX2	Pro236Leu	0.566	0	0.566
EGFR	Pro1019Leu	0.55	0	0.55
INPP5E	Pro169Leu	0.547	0	0.547
PRX	Pro239Leu	0.56	0.016	0.544
GLI2	Pro105Leu	0.54	0	0.54
BRCA1	Pro633Leu	0.525	0	0.525
BRCA2	Trp395Leu	0.519	0	0.519
POLD1	Pro31Leu	0.51	0	0.51
CHD4	Arg1890Leu	0.5	0	0.5
DCLRE1C	Pro580Leu	0.5	0	0.5
NOTCH1	Ser1651Leu	0.5	0	0.5
LHX3	Ser287Leu	0.5	0	0.5
CHEK2	Gln69Leu	0.493	0	0.493
POLD1	Arg30Leu	0.485	0	0.485
RAX2	Pro138Leu	0.478	0	0.478
BRCA1	Pro1603Leu	0.527	0.051	0.476
BARD1	Trp218Leu	0.476	0	0.476
DIAPH1	Arg1270Leu	0.466	0	0.466
DCLRE1B	Pro347Leu	0.463	0	0.463
FANCM	Arg1456Leu	0.457	0	0.457
SIM1	Ser680Leu	0.455	0	0.455
BRIP1	Pro1101Leu	0.451	0	0.451
PRX	Val1279Leu	0.579	0.13	0.449
PRX	Pro331Leu	0.554	0.108	0.446
TTBK2	Gln632Leu	0.446	0	0.446
NOTCH3	Pro36Leu	0.446	0	0.446
MED13	Pro2016Leu	0.443	0	0.443
PMS2	Phe424Leu	0.714	0.273	0.441
GLI3	Pro791Leu	0.622	0.187	0.435
FBXL4	Pro3Leu	0.625	0.196	0.429
CDKN1C	Pro138Leu	0.58	0.152	0.428
INVS	Ser857Leu	0.402	0	0.402
LHX3	Pro286Leu	0.401	0	0.401
SETD2	Pro228Leu	0.509	0.116	0.393
BRCA2	Phe101Leu	0.481	0.093	0.388
STAT3	Phe757Leu	0.57	0.186	0.384
BRIP1	Ser189Leu	0.413	0.037	0.376
PRX	Pro748Leu	0.473	0.101	0.372
GLIS2	Pro415Leu	0.492	0.124	0.368
PRDM16	Pro1190Leu	0.623	0.259	0.364
ANKRD11	Pro2139Leu	0.814	0.467	0.347
WT1	Pro9Leu	0.706	0.376	0.33
EGR2	Val258Leu	0.428	0.111	0.317
NEK1	Pro682Leu	0.5	0.189	0.311
CDAN1	Pro528Leu	0.506	0.203	0.303
